# Single-Cell Analysis of Hyperthermic Intraperitoneal Chemotherapy Treated Tumors Reveals Distinct Cellular and Molecular Responses

**DOI:** 10.1101/2020.10.05.326710

**Authors:** Max P. Horowitz, Zahraa Alali, Tyler Alban, Changjin Hong, Emily L. Esakov, Tae Hyun Hwang, Justin D. Lathia, Chad M. Michener, Robert DeBernardo, Ofer Reizes

## Abstract

Hyperthermic intraperitoneal chemotherapy (HIPEC) has emerged as a clinical regimen that prolongs overall survival for patients with advanced Epithelial Ovarian Cancer (EOC). However, the mechanism of action of HIPEC remains poorly understood. To provide insights into the rapid changes that accompany HIPEC, tumors from five patients with high grade serous ovarian cancer were harvested from the omentum at time of debulking and after 90 minutes of HIPEC treatment. Specimens were rapidly dissociated into single cells and processed for single cell RNA-seq. Unbiased clustering identified 19 cell clusters that were annotated based on cellular transcriptome signatures to identify the epithelial, stromal, T and B immune cells, macrophages, and natural killer cell populations. Hallmark pathway analysis revealed heat shock, metabolic reprogramming, inflammatory, and EMT pathway enrichment in distinct cell populations upon HIPEC treatment. Collectively, our findings provide the foundation for mechanistic studies focused on how HIPEC orchestrates the ovarian cancer tissue response.
