## Supplemental Table 1 for "Single-Cell Analysis of Hyperthermic Intraperitoneal Chemotherapy Treated Tumors Reveals Distinct Cellular and Molecular Responses"

### Sheet: Sheet1
Sample ID	A_pre	A_post	B_pre	B_post	C_pre	C_post	D_pre	D_post	E_pre	E_post
Estimate # of Cells	6433	4710	8424	11736	8642	8159	4954	2036	6526	7650
Mean Reads per Cell	203502	329199	188501	99243	176806	154471	39485	97666	30137	33688
Median Genes per Cell	1138	1085	1320	1374	1984	2234	1135	1227	1080	1414
Number of Reads	1309127681	1550529423	1587934406	1164714148	1527959422	1260327935	195609803	198848341	196676996	257715595
Valid Barcodes	0.962	0.961	0.965	0.972	0.926	0.961	0.967	0.966	0.969	0.967
Valid UMIs	0.999	0.999	0.999	0.999	0.999	0.999	0.999	0.999	0.999	0.999
Sequencing Saturation	0.944	0.968	0.949	0.873	0.851	0.808	0.533	0.817	0.459	0.558
Q30 Bases in Barcode	0.947	0.947	0.94	0.94	0.943	0.943	0.977	0.977	0.976	0.977
Q30 Bases in RNA Read	0.916	0.924	0.916	0.914	0.915	0.919	0.958	0.957	0.657	0.958
Q30 Bases in Sample Index	0.933	0.924	0.919	0.91	0.906	0.919	0.976	0.959	0.972	0.967
Q30 Bases in UMI	0.941	0.941	0.934	0.934	0.936	0.937	0.978	0.978	0.978	0.978
Reads Mapped to Genome	0.955	0.961	0.966	0.965	0.952	0.954	0.951	0.946	0.955	0.955
Reads Mapped Confidently to Genome	0.911	0.915	0.932	0.938	0.858	0.884	0.891	0.884	0.891	0.894
Reads Mapped Confidently to Ingergenic Regions	0.102	0.106	0.062	0.074	0.105	0.114	0.135	0.127	0.095	0.088
Reads Mapped Confidently to Intronic Regions	0.243	0.282	0.267	0.218	0.32	0.314	0.309	0.318	0.386	0.335
Reads Mapped Confidently to Exonic Regions	0.566	0.527	0.603	0.646	0.434	0.456	0.447	0.439	0.41	0.471
Reads Mapped Confidently to Transcriptome	0.529	0.492	0.564	0.607	0.391	0.419	0.411	0.404	0.375	0.435
Reads Mapped Antisense to Gene	0.018	0.018	0.019	0.016	0.027	0.021	0.018	0.018	0.018	0.019
Estimated Number of Cells	6433	4710	8424	11736	8642	8159	4954	2036	6526	7650
Fraction Reads in Cells	0.919	0.842	0.931	0.953	0.887	0.9	0.865	0.836	0.864	0.91
Mean Reads per Cell	203502	329199	188501	99243	176806	154471	39485	97666	30137	33688
Median Genes per Cell	1138	1085	1320	1374	1984	2234	1135	1227	1080	1414
Total Genes Detected	23143	21500	21851	24726	25646	25862	23696	21471	23624	24095
Median UMI Counts per Cell	4038	3169	4348	4551	6616	8120	3306	3714	3064	4278
Sample Description
Chemistry	Single Cell 3' v3	Single Cell 3' v3	Single Cell 3' v3	Single Cell 3' v3	Single Cell 3' v3	Single Cell 3' v3	Single Cell 3' v3	Single Cell 3' v3	Single Cell 3' v3	Single Cell 3' v3
Transcriptome	GRCh38-3.0.0	GRCh38-3.0.0	GRCh38-3.0.0	GRCh38-3.0.0	GRCh38-3.0.0	GRCh38-3.0.0	GRCh38-3.0.0	GRCh38-3.0.0	GRCh38-3.0.0	GRCh38-3.0.0
Pipeline Version	3.1.0	3.1.0	3.1.0	3.1.0	3.1.0	3.1.0	3.1.0	3.1.0	3.1.0	3.1.0
